# Active learning of enhancer and silencer regulatory grammar in a developing neural tissue

**DOI:** 10.1101/2023.08.21.554146

**Authors:** Ryan Z. Friedman, Avinash Ramu, Sara Lichtarge, Yawei Wu, Lloyd Tripp, Daniel Lyon, Connie A. Myers, David M. Granas, Maria Gause, Joseph C. Corbo, Barak A. Cohen, Michael A. White

**Affiliations:** The Edison Family Center for Genome Sciences & Systems Biology, Washington University School of Medicine, Saint Louis, MO, 63110; Department of Genetics, Washington University School of Medicine, Saint Louis, MO, 63110; Department of Pathology and Immunology, Washington University School of Medicine, Saint Louis, MO, 63110

**Author notes:** Department of Genome Sciences, University of Washington, Seattle, WA, 98195.

## Abstract

*Cis*-regulatory DNA elements (CRE) are composed of transcription factor (TF) binding sites that direct cell type-specific gene expression. Deep learning is an emerging strategy to model CREs, but the genome offers too few training examples to learn the complex interactions between TF binding sites that govern CRE activities. We address this limitation using active learning to iteratively train models that predict enhancer and silencer activities in the developing mouse retina. Active learning doubled the performance of models trained on genomic data, resulting in models that accurately distinguish between enhancers and silencers composed of the same TF binding sites. The ability of these models to discriminate between functionally non-equivalent binding sites establishes active learning as an effective strategy for modeling regulatory DNA.

**One sentence summary:** Models of regulatory DNA learn critical interactions between transcription factor binding sites with active machine learning.
