## Supplementary Tables 1-4 for "Active learning of enhancer and silencer regulatory grammar in a developing neural tissue"

### Sheet: Supplementary Table 1
Library Name	# oligos	Synthesis pool	Aplification primer pair	Electroporation pool	Sequencing run	Datasets used for machine learning	Notes
library1	15000	1	1	1	1	Round 1	Published in Friedman et al., 2021, no mBC
library2	15000	2	1	2	1	Round 1	Published in Friedman et al., 2021, no mBC
library3	15000	3	1	3	2	Round 2	No mBC, reverse primer for basal promoter is MO567
library4	30000	4	1	4	3	Round 3, test set	Contains mBC1
library5	30000	4	2	5	3	Round 3, test set	Contains mBC3
library6	30000	5	1	6	4	Random sampling	Contains mBC2, lower-quality run
library7	30000	5	2	6	4	Random sampling	Contains mBC4, lower-quality run
library8a	33333	6	1	7	5	Round 4a	Contains mBC2, one cBC per sequence, aggregated over two NovaSeq lanes
library8b	33333	6	2	7	5	Round 4a	Contains mBC4, one cBC per sequence, aggregated over two NovaSeq lanes
library8c	33334	6	3	7	5	Round 4a	Contains mBC9, one cBC per sequence, aggregated over two NovaSeq lanes
library9a	30000	7	1	8	6	Round 4b	Contains mBC1
library9b	30000	7	2	8	6	Round 4b	Contains mBC3

### Sheet: Supplementary Table 2
Multiplexing barcode (mBC)	Sequence	Primer
mBC1	GTCGGATTT	RZFP1
mBC2	TAGTAACGG	RZFP2
mBC3	ACATTGCTC	RZFP6
mBC4	CCTACTAGT	RZFP7
mBC9	GGAATGTAT	RZFP22

### Sheet: Supplementary Table 3
Oligo aplification primer pair	F primer	R primer
1	MO563	MO564
2	RZFP3	RZFP4
3	RZFP10	RZFP11

### Sheet: Supplementary Table 4
Name	Sequence	Description
MO563	GTAGCGTCTGTCCGTGAATT	F primer 1 for amplifying Agilent oligo libraries
MO564	CTGTAGTAGTAGTTGGCGGC	R primer 1 for amplifying Agilent oligo libraries
RZFP3	TCTAGACTGCGGCTCGAATT	F primer 2 for amplifying Agilent oligo libraries
RZFP4	AGATCTAATGCATACGCGGC	R primer 2 for amplifying Agilent oligo libraries
RZFP10	CGTCGACGACTAGGGGAATT	F primer 3 for amplifying Agilent oligo libraries
RZFP11	CATGAATTAGCATGTGCGGC	R primer 3 for amplifying Agilent oligo libraries
MO566	TCTAGCTAGCATGTCACCTTGGCCCC	F primer for amplifying Rhomin_DsRed and adding NheI overhang
MO567	AACATGCATGCCTACAGGAACAGGTGGTGG	R primer for amplifying Rhomin_DsRed with no mBC and SphI overhang
RZFP1	AACATGCATGCAAATCCGACCTACAGGAACAGGTGGTGG	R primer for amplifying Rhomin_DsRed with mBC1 and SphI overhang
RZFP2	AACATGCATGCCCGTTACTACTACAGGAACAGGTGGTGG	R primer for amplifying Rhomin_DsRed with mBC2 and SphI overhang
RZFP6	AACATGCATGCGAGCAATGTCTACAGGAACAGGTGGTGG	R primer for amplifying Rhomin_DsRed with mBC3 and SphI overhang
RZFP7	AACATGCATGCACTAGTAGGCTACAGGAACAGGTGGTGG	R primer for amplifying Rhomin_DsRed with mBC4 and SphI overhang
RZFP22	AACATGCATGCATACATTCCCTACAGGAACAGGTGGTGG	R primer for amplifying Rhomin_DsRed with mBC9 and SphI overhang
BC_CRX_Nested_F	GTGGAGCAGTACGAGCG	F primer to amplify barcode library for sequencing
BC_CRX_R	TAGCCAGAAGTCAGATGCTCAAG	R primer to amplify barcode library for sequencing
