## Supplementary Table 6 for "Active learning of enhancer and silencer regulatory grammar in a developing neural tissue"

strong_enhancer_label	inactive_label	block_start_coords
chr1-135793436-135793600_CPPE	chr1-132064989-132065153_UPPN	0,56,67,78,86,136,147
chr1-191821242-191821406_CPPP	chr11-102318757-102318921_UPPP	0,44,52,78,86,94,102
chr2-35035346-35035510_CPPN	chr7-15880921-15881085_CPRP	0,65,73,78,86,133,141
chr9-121694789-121694953_CPPE	chr7-99397328-99397492_UPPE	0,56,67,78,86,129,140
chr11-7060088-7060252_CPNE	chr3-100833974-100834138_CPPN	0,61,71,78,86,98,108
chr3-88145447-88145611_CPPP	chr11-76945428-76945592_UPPP	0,71,78,86,124,134
chr1-171232848-171233012_CPPE	chr7-92807323-92807487_UPPE	0,17,30,78,86
chr13-90958970-90959134_CPPE	chr13-98946127-98946291_UPCE	0,33,44,58,68,71,86,152,162
chr5-100197342-100197506_CPPE	chr7-16693883-16694047_CPRN	0,26,37,39,47,71,86,112,120
chr14-10942247-10942411_CPPE	chr19-4032825-4032989_CPPE	0,10,18,29,42,78,86,153,161
chr17-84926424-84926588_CPPE	chr5-136961841-136962005_UPPP	0,54,62,73,86,121,135
chr12-110851974-110852138_CPRE	chr9-102717090-102717254_UPPP	0,75,87,95,117,126,134
